# Assessing the diversity and functional profile of the “microbial proteome” in fermented foods

**DOI:** 10.1101/2025.11.19.689333

**Authors:** Laura Winkler, Ayesha Awan, Nicole M. Rideout, Manuel Kleiner

**Affiliations:** Department of Plant and Microbial Biology, North Carolina State University, Raleigh, NC

## Abstract

Fermented foods are staples in diets worldwide and are known for their health benefits. Microorganisms are the key to fermented food production as they convert raw substrates into digestible, nutritious, and health-promoting products. While microbes are essential for fermented food production, their contribution to the dietary protein profile of the final food product in terms of microbial biomass is largely unknown. We analyzed proteins from 17 fermented foods using metaproteomics to identify and quantify microbial and food-derived proteins. We found that microbial proteins contribute up to 11% of the total protein content in fermented foods and comprise as much as 60% of the total number of identified proteins. These microbial proteins included many for central functions in microbial cells, such as glycolysis enzymes, translation machinery, and chaperones, as well as proteins for specialized functions that are important for the ecological niches in food fermentation, such as carbohydrate degrading enzymes and proteases. Some of these microbial proteins, such as proteases, could impact gut physiology. These findings highlight the substantial contribution of microbial proteins to the nutritional and functional profile of fermented foods, which may have important implications for interactions with the gut microbiota and health outcomes.
