## Supplemental Table 1 for "Assessing the diversity and functional profile of the “microbial proteome” in fermented foods"

### Sheet: Table1
Supplemental Table 1: Table listing the food sources analyzed, their brands if acquired commercially, their ingredients in terms of label-specified substrates and microorganisms, and their supplier.
Food source	Brand	Substrate (provided by supplier)	Microorganisms (provided by supplier)	Supplier [last access]
Dairy yogurt	Siggi’s	Pasteurized skim milk	Streptococcus thermophilus,	https://siggis.com/product/vanilla-non-fat [11/6/23]
			Lactobacillus delbrueckii subsp. bulgaricus,
			Bifidobacterium
			Lactobacillus
			acidophilus,
			Lactobacillus paracasei
Dairy sour cream	Daisy	Cultured cream (contains milk)	NA	https://www.daisybrand.com/sour-cream/ [11/6/23]
Cottage cheese	Good culture	Cow milk	Lactococcus spec., Lactobacillus spec.	https://goodculture.com/cottage-cheese/ [11/6/23]
Plant-based yogurt	So delcious	Coconut milk	NA	https://sodeliciousdairyfree.com/dairy-free-foods/dairy-free-yogurt-alternatives/coconutmilk-yogurt/strawberry-banana [11/6/23]
		Rice starch
Plant based sourcream	Forager project	Coconut and Cashew milk	Streptococcus thermophilus,	https://www.foragerproject.com/product/organic-cultured-sour-cream/ [11/6/23]
		Starch blend(Corn, Tapioka)	Lactobacillus bulgaricus,
			Lactobacillus acidophilus,
			Bifidus,
			Lactobacillus plantarum
Miso paste	Miso Master Ⓡ	Rice beans	Koji mold	https://www.wholefoodsmarket.com/product/miso-master-organic-mellow-white-miso-b078htd92g [11/6/23]
		Soy beans
Tempeh	Lightlife	Soy beans,	NA	https://lightlife.com/product/original-tempeh/ [11/6/23]
		Rice
Plain yeast bread	The essential baking company	Wheat flour	Saccharomyces cerevisiae	https://www.wholefoodsmarket.com/product/dinner-rolls-b000qnbvke [11/6/23]
Sourdough bread purchased	EuroClassic	Wheat flour,	Yeast	https://www.euroclassicbakery.com/product/authentic-french-baguette/ [03/22/24]
			Lactic starter culture
Sourdough starter	NA	NA	NA	homemade
Sourdough bread from the starter	NA	NA	NA	homemade
Fermented Cabbage	NA	NA	NA	homemade
French Brie Cheese	Boar’s head	Cow milk	NA	https://boarshead.com/products/specialty-cheese/364584768-french-brie-cheese-wheel [06/07/24]
Soy sauce	Kikkoman	Soy beans,	NA	https://www.harristeeter.com/p/kikkoman-less-sodium-soy-sauce/0004139000008?fulfillment=PICKUP&storecode=09700021&gad_source=1&gclid=CjwKCAjw34qzBhBmEiwAOUQcF3N7UOVIhQaGDS_IqPJ1yKKyCcOi4om5C47KKCuNHp2rG_W3jaoKohoCQ7sQAvD_BwE [06/07/24]
		Wheat
Cocoa	NavitasOrganics	Cacao powder	NA	https://navitasorganics.com/products/cacao-powder [06/07/24]
Kefir day 1 fermented	NA	NA	NA	homemade
Kefir day 2 fermented	NA	NA	NA	homemade
Tofu (NC)	House Foods	Soy beans	NA	https://www.house-foods.com/products/organic-tofu/organic-tofu/organic-tofu-firm [06/07/24]
Wheat flour (NC)	White Lilly	Wheat	NA	https://www.whitelily.com/product/enriched-unbleached-bread-flour/ [06/07/24]
Cow milk (NC)	Simple Truth Organic	Cow milk	NA	https://www.harristeeter.com/p/simple-truth-organic-whole-milk/0001111042850 [06/07/24]
