## Supplemental Table 2 for "Assessing the diversity and functional profile of the “microbial proteome” in fermented foods"

### Sheet: Table2_SpeciesIdentifiers
Supplemental Table 2: Table showing the microbial and non-microbial food substrate species included in the database used for proteomics analysis in each of the fermented food samples. The "Header" column indicates the 3-4 letter header assigned to each species in the data, the "Size" column indicates the size of the proteome in number of proteins, the "UniProt" column links to the UniProt proteom…
Food source	Microorganisms	Other organisms	Header	Size (No. of Proteins)	UniProt	Last acess	PSM/MS2	Phyloflash	Hits
Dairy yogurt							0.37
	Streptococcus thermophilus (strain ATCC BAA-250 / LMG 18311)		STRT	1577	https://www.uniprot.org/proteomes/UP000001170	2023-11-08		NA	NA
	Lactobacillus delbrueckii subsp. bulgaricus (strain ATCC 11842 / DSM 20081 / BCRC 10696 / JCM 1002 / NBRC 13953 / NCIMB 11778 / NCTC 12712 / WDCM 00102 / Lb 14)		LBDB	1519	https://www.uniprot.org/proteomes/UP000001259	2023-11-08
	Bifidobacterium animalis subsp. lactis (strain AD011)		BFL	1525	https://www.uniprot.org/proteomes/UP000002456	2023-11-08
	Lactobacillus acidophilus (strain ATCC 700396 / NCK56 / N2 / NCFM)		LBA	1859	https://www.uniprot.org/proteomes/UP000006381	2023-11-08
	Lacticaseibacillus paracasei (strain ATCC 334 / BCRC 17002 / CCUG 31169 / CIP 107868 / KCTC 3260 / NRRL B-441) (Lactobacillus paracasei)		LBP	2708	https://www.uniprot.org/proteomes/UP000001651	2023-11-08
		Bos taurus (Bovine)	COW	37503	https://www.uniprot.org/proteomes/UP000009136	2023-11-08
Dairy sour cream							0.45
	Lactococcus lactis subsp. lactis (strain IL1403) (Streptococcus lactis)		LCLL	2225	https://www.uniprot.org/proteomes/UP000002196	2023-11-09		Bacteria;(Bacteria);(Bacteria);(Bacteria)	26
	Lactococcus lactis subsp. cremoris (strain SK11)		LCLC	2442	https://www.uniprot.org/proteomes/UP000000240	2023-11-09		Bacteria;Firmicutes;(Firmicutes);(Firmicutes)	50
	Lactococcus lactis subsp. lactis bv. diacetylactis		LCLD	2623	https://www.uniprot.org/proteomes/UP000326269	2023-11-09		Bacteria;Firmicutes;Bacilli;(Bacilli)	492
	Leuconostoc mesenteroides subsp. cremoris ATCC 19254		LMC	1846	https://www.uniprot.org/proteomes/UP000004283	2023-11-09		Bacteria;Firmicutes;Bacilli;Bacillales	72
		Bos taurus (Bovine)	COW	37503	https://www.uniprot.org/proteomes/UP000009136	2023-11-08		Bacteria;Firmicutes;Bacilli;Lactobacillales	8723
								Bacteria;Firmicutes;Bacilli;Staphylococcales	1
								Bacteria;Firmicutes;Bacilli;Thermoactinomycetales	2
								Bacteria;Firmicutes;Clostridia;Peptostreptococcales-Tissierellales	1
								Bacteria;Firmicutes;Syntrophomonadia;Syntrophomonadales	1
Dairy cottage cheese							0.4
	Lactococcus lactis subsp. lactis (strain IL1403) (Streptococcus lactis)		LCLL	2225	https://www.uniprot.org/proteomes/UP000002196	2023-11-09		Bacteria;(Bacteria);(Bacteria);(Bacteria)	29
	Lactococcus lactis subsp. cremoris (strain SK11)		LCLC	2442	https://www.uniprot.org/proteomes/UP000000240	2023-11-09		Bacteria;Actinobacteriota;Actinobacteria;Propionibacteriales	13
	Leuconostoc mesenteroides subsp. cremoris ATCC 19254		LMC	1846	https://www.uniprot.org/proteomes/UP000004283	2023-11-09		Bacteria;Firmicutes;(Firmicutes);(Firmicutes)	35
		Bos taurus (Bovine)	COW	37503	https://www.uniprot.org/proteomes/UP000009136	2023-11-08		Bacteria;Firmicutes;Bacilli;(Bacilli)	328
								Bacteria;Firmicutes;Bacilli;Bacillales	218
								Bacteria;Firmicutes;Bacilli;Lactobacillales	9277
								Bacteria;Firmicutes;Clostridia;(Clostridia)	1
								Bacteria;Firmicutes;Clostridia;Lachnospirales	1
								Bacteria;Firmicutes;Syntrophomonadia;Syntrophomonadales	1
								Bacteria;Proteobacteria;Alphaproteobacteria;Rhizobiales	1
								Bacteria;Proteobacteria;Gammaproteobacteria;Enterobacterales	1
								Eukaryota;Amorphea;Obazoa;Opisthokonta	44
Kefir day 1							25%, 26%
	Lentilactobacillus buchneri subsp. silagei CD034		LBS	2369	https://www.uniprot.org/proteomes/UP000007332	2024-08-07		Bacteria;(Bacteria);(Bacteria);(Bacteria)	80
	Kluyveromyces lactis (strain ATCC 8585 / CBS 2359 / DSM 70799 / NBRC 1267 / NRRL Y-1140 / WM37) (Yeast) (Candida sphaerica)		KL	5048	https://www.uniprot.org/proteomes/UP000000598	2024-07-09		Bacteria;Cyanobacteria;Cyanobacteriia;Chloroplast	1
	Kluyveromyces marxianus (strain DMKU3-1042 / BCC 29191 / NBRC 104275) (Yeast) (Candida kefyr)		KM	4926	https://www.uniprot.org/proteomes/UP000065495	2024-07-09		Bacteria;Firmicutes;(Firmicutes);(Firmicutes)	93
	Streptococcus thermophilus (strain ATCC BAA-250 / LMG 18311)		STRT	1577	https://www.uniprot.org/proteomes/UP000001170	2024-06-24		Bacteria;Firmicutes;Bacilli;(Bacilli)	25
	Leuconostoc mesenteroides		LCM	1889	https://www.uniprot.org/proteomes/UP000469952	2024-07-03		Bacteria;Firmicutes;Bacilli;Bacillales	11
	Lactococcus cremoris subsp. cremoris TIFN6		LCCC	2310	https://www.uniprot.org/proteomes/UP000015854	2024-07-29		Bacteria;Firmicutes;Bacilli;Lactobacillales	6391
	Lactobacillus johnsonii (strain FI9785)		LBJO	1726	https://www.uniprot.org/proteomes/UP000002627	2024-07-29		Bacteria;Firmicutes;Bacilli;Staphylococcales	1
	Lacticaseibacillus rhamnosus DSM 14870		LCRH	2891	https://www.uniprot.org/proteomes/UP000217181	2024-08-06		Bacteria;Firmicutes;Clostridia;(Clostridia)	2
	Levilactobacillus brevis (strain ATCC 367 / BCRC 12310 / CIP 105137 / JCM 1170 / LMG 11437 / NCIMB 947 / NCTC 947) (Lactobacillus brevis)		LBB	2201	https://www.uniprot.org/proteomes/UP000001652	2024-07-05		Bacteria;Firmicutes;Syntrophomonadia;Syntrophomonadales	1
	Pichia fermentans		PF	14	https://www.uniprot.org/uniref?query=pichia+fermentans	2024-07-29		Bacteria;Proteobacteria;(Proteobacteria);(Proteobacteria)	1
	Saccharomyces cerevisiae (strain ATCC 204508 / S288c)		SC	6068	https://www.uniprot.org/proteomes/UP000002311	2024-06-25		Bacteria;Proteobacteria;Gammaproteobacteria;(Gammaproteobacteria)	12
		Bos taurus (Bovine)	COW	37503	https://www.uniprot.org/proteomes/UP000009136	2024-06-25		Bacteria;Proteobacteria;Gammaproteobacteria;Enterobacterales	1
								Bacteria;Proteobacteria;Gammaproteobacteria;Legionellales	1
								Bacteria;Proteobacteria;Gammaproteobacteria;Pseudomonadales	396
								Eukaryota;(Eukaryota);(Eukaryota);(Eukaryota)	1
								Eukaryota;Amorphea;(Amorphea);(Amorphea)	2
								Eukaryota;Amorphea;Obazoa;Opisthokonta	504
								Eukaryota;Archaeplastida;Chloroplastida;Charophyta	8
Kefir day 2							0.26
	Lentilactobacillus buchneri subsp. silagei CD034		LBS	2369	https://www.uniprot.org/proteomes/UP000007332	2024-08-07		Bacteria;(Bacteria);(Bacteria);(Bacteria)	78
	Kluyveromyces lactis (strain ATCC 8585 / CBS 2359 / DSM 70799 / NBRC 1267 / NRRL Y-1140 / WM37) (Yeast) (Candida sphaerica)		KL	5048	https://www.uniprot.org/proteomes/UP000000598	2024-07-09		Bacteria;Bacteroidota;Bacteroidia;Flavobacteriales	1
	Kluyveromyces marxianus (strain DMKU3-1042 / BCC 29191 / NBRC 104275) (Yeast) (Candida kefyr)		KM	4926	https://www.uniprot.org/proteomes/UP000065495	2024-07-09		Bacteria;Caldatribacteriota;JS1;Atribacteria bacterium JGI 0000014-F07	1
	Streptococcus thermophilus (strain ATCC BAA-250 / LMG 18311)		STRT	1577	https://www.uniprot.org/proteomes/UP000001170	2024-06-24		Bacteria;Firmicutes;(Firmicutes);(Firmicutes)	54
	Leuconostoc mesenteroides		LCM	1889	https://www.uniprot.org/proteomes/UP000469952	2024-07-03		Bacteria;Firmicutes;Bacilli;(Bacilli)	49
	Lactococcus cremoris subsp. cremoris TIFN6		LCCC	2310	https://www.uniprot.org/proteomes/UP000015854	2024-07-29		Bacteria;Firmicutes;Bacilli;Bacillales	25
	Lactobacillus johnsonii (strain FI9785)		LBJO	1726	https://www.uniprot.org/proteomes/UP000002627	2024-07-29		Bacteria;Firmicutes;Bacilli;Lactobacillales	3822
	Lacticaseibacillus rhamnosus DSM 14870		LCRH	2891	https://www.uniprot.org/proteomes/UP000217181	2024-08-06		Bacteria;Firmicutes;Bacilli;Staphylococcales	3
	Levilactobacillus brevis (strain ATCC 367 / BCRC 12310 / CIP 105137 / JCM 1170 / LMG 11437 / NCIMB 947 / NCTC 947) (Lactobacillus brevis)		LBB	2201	https://www.uniprot.org/proteomes/UP000001652	2024-07-05		Bacteria;Firmicutes;Clostridia;(Clostridia)	1
	Pichia fermentans		PF	14	https://www.uniprot.org/uniref?query=pichia+fermentans	2024-07-29		Bacteria;Firmicutes;Clostridia;Lachnospirales	1
	Saccharomyces cerevisiae (strain ATCC 204508 / S288c)		SC	6068	https://www.uniprot.org/proteomes/UP000002311	2024-06-25		Bacteria;Firmicutes;Clostridia;Peptostreptococcales-Tissierellales	1
		Bos taurus (Bovine)	COW	37503	https://www.uniprot.org/proteomes/UP000009136	2024-06-25		Bacteria;Proteobacteria;Gammaproteobacteria;(Gammaproteobacteria)	3
								Bacteria;Proteobacteria;Gammaproteobacteria;Pseudomonadales	42
								Eukaryota;(Eukaryota);(Eukaryota);(Eukaryota)	2
								Eukaryota;Amorphea;(Amorphea);(Amorphea)	5
								Eukaryota;Amorphea;Amoebozoa;Discosea	3
								Eukaryota;Amorphea;Obazoa;Opisthokonta	335
								Eukaryota;Archaeplastida;Chloroplastida;Charophyta	6
Brie Cheese							0.44
	Lactococcus lactis subsp. lactis (strain IL1403) (Streptococcus lactis)		LCLL	2225	https://www.uniprot.org/proteomes/UP000002196	2024-06-25		Bacteria;(Bacteria);(Bacteria);(Bacteria)	64
	Lactococcus lactis subsp. cremoris (strain SK11)		LCLC	2442	https://www.uniprot.org/proteomes/UP000000240	2024-06-25		Bacteria;Actinobacteriota;(Actinobacteriota);(Actinobacteriota)	2
	Leuconostoc mesenteroides subsp. cremoris ATCC 19254		LMC	1846	https://www.uniprot.org/proteomes/UP000004283	2024-06-25		Bacteria;Actinobacteriota;Actinobacteria;(Actinobacteria)	23
	Penicillium camemberti (strain FM 013)		PC	14391	https://www.uniprot.org/proteomes/UP000053732	2024-07-07		Bacteria;Actinobacteriota;Actinobacteria;Actinomycetales	1
	Geotrichum candidum (Oospora lactis) (Dipodascus geotrichum)		GC	5187	https://www.uniprot.org/proteomes/UP000750522	2024-07-09		Bacteria;Actinobacteriota;Actinobacteria;Micrococcales	1176
	Debaryomyces hansenii (strain ATCC 36239 / CBS 767 / BCRC 21394 / JCM 1990 / NBRC 0083 / IGC 2968) (Yeast) (Torulaspora hansenii)		DH	6284	https://www.uniprot.org/proteomes/UP000000599	2024-07-09		Bacteria;Actinobacteriota;Actinobacteria;Streptomycetales	3
	Kluyveromyces marxianus (strain DMKU3-1042 / BCC 29191 / NBRC 104275) (Yeast) (Candida kefyr)		KM	4926	https://www.uniprot.org/proteomes/UP000065495	2024-07-09		Bacteria;Bacteroidota;Bacteroidia;Bacteroidales	2
	Kluyveromyces lactis (strain ATCC 8585 / CBS 2359 / DSM 70799 / NBRC 1267 / NRRL Y-1140 / WM37) (Yeast) (Candida sphaerica)		KL	5048	https://www.uniprot.org/proteomes/UP000000598	2024-07-09		Bacteria;Firmicutes;(Firmicutes);(Firmicutes)	41
	Brevibacterium linens		BREL	3434	https://www.uniprot.org/proteomes/UP000031488	2024-07-09		Bacteria;Firmicutes;Bacilli;(Bacilli)	592
	Streptococcus thermophilus (strain ATCC BAA-250 / LMG 18311)		STRT	1577	https://www.uniprot.org/proteomes/UP000001170	2024-06-25		Bacteria;Firmicutes;Bacilli;Bacillales	479
	Lactobacillus plantarum		LPLA	3087	https://www.uniprot.org/proteomes/UP000000432	2024-06-25		Bacteria;Firmicutes;Bacilli;Brevibacillales	1
	Lactiplantibacillus plantarum (strain ATCC BAA-793 / NCIMB 8826 / WCFS1) (Lactobacillus plantarum							Bacteria;Firmicutes;Bacilli;Lactobacillales	11637
	Lacticaseibacillus paracasei (strain ATCC 334 / BCRC 17002 / CCUG 31169 / CIP 107868 / KCTC 3260 / NRRL B-441) (Lactobacillus paracasei)		LCAS	2708	https://www.uniprot.org/proteomes/UP000001651	2024-07-09		Bacteria;Firmicutes;Bacilli;Staphylococcales	112
	Lentilactobacillus parabuchneri		LPAR	2.624	https://www.uniprot.org/proteomes/UP000193009	2024-07-09		Bacteria;Firmicutes;Clostridia;Lachnospirales	3
		Bos taurus (Bovine)	COW	37503	https://www.uniprot.org/proteomes/UP000009136	2024-06-25		Bacteria;Firmicutes;Negativicutes;Veillonellales-Selenomonadales	1
								Bacteria;Myxococcota;Polyangia;Polyangiales	1
								Bacteria;Proteobacteria;(Proteobacteria);(Proteobacteria)	1
								Bacteria;Proteobacteria;Alphaproteobacteria;Rickettsiales	285
								Bacteria;Proteobacteria;Gammaproteobacteria;(Gammaproteobacteria)	16
								Bacteria;Proteobacteria;Gammaproteobacteria;Enterobacterales	3
								Bacteria;Proteobacteria;Gammaproteobacteria;Piscirickettsiales	1
								Bacteria;Proteobacteria;Gammaproteobacteria;Pseudomonadales	279
								Eukaryota;(Eukaryota);(Eukaryota);(Eukaryota)	12
								Eukaryota;Amorphea;Amoebozoa;Discosea	1
								Eukaryota;Amorphea;Obazoa;Opisthokonta	973
Plant-based yogurt							0.31
	Streptococcus thermophilus (strain ATCC BAA-250 / LMG 18311)		STRT	1577	https://www.uniprot.org/proteomes/UP000001170	2023-11-08		Bacteria;(Bacteria);(Bacteria);(Bacteria)	17
	Lactobacillus delbrueckii subsp. bulgaricus (strain ATCC 11842 / DSM 20081 / BCRC 10696 / JCM 1002 / NBRC 13953 / NCIMB 11778 / NCTC 12712 / WDCM 00102 / Lb 14)		LBDB	1519	https://www.uniprot.org/proteomes/UP000001259	2023-11-08		Bacteria;Actinobacteriota;Actinobacteria;Bifidobacteriales	3
	Lactobacillus acidophilus (strain ATCC 700396 / NCK56 / N2 / NCFM)		LBA	1859	https://www.uniprot.org/proteomes/UP000006381	2023-11-08		Bacteria;Cyanobacteria;Cyanobacteriia;Chloroplast	10
	Lacticaseibacillus paracasei (strain ATCC 334 / BCRC 17002 / CCUG 31169 / CIP 107868 / KCTC 3260 / NRRL B-441) (Lactobacillus paracasei); Proteome is part of LBP proteome		LBP	2708	https://www.uniprot.org/proteomes/UP000001651	2023-11-08		Bacteria;Firmicutes;(Firmicutes);(Firmicutes)	3
								Bacteria;Firmicutes;Bacilli;(Bacilli)	16
	Lacticaseibacillus rhamnosus (Lactobacillus rhamnosus)		LCBR	2832	https://www.uniprot.org/proteomes/UP000195731	2023-11-09		Bacteria;Firmicutes;Bacilli;Bacillales	29
	Bifidobacterium animalis subsp. lactis (strain AD011)		BFL	1525	https://www.uniprot.org/proteomes/UP000002456	2023-11-08		Bacteria;Firmicutes;Bacilli;Lactobacillales	7785
		Cocos nucifera (Coconut palm)	COCO	21466	https://www.uniprot.org/proteomes/UP000797356	2023-11-09		Bacteria;Firmicutes;Bacilli;Staphylococcales	2
		Oryza sativa subsp. indica (Rice)	IRICE	37382	https://www.uniprot.org/proteomes/UP000007015	2023-11-09		Bacteria;Firmicutes;Desulfitobacteriia;Desulfitobacteriales	1
		Oryza sativa subsp. japonica (Rice)	JRICE	48898	https://www.uniprot.org/proteomes/UP000059680	2023-11-09		Bacteria;Proteobacteria;Alphaproteobacteria;Rhizobiales	3
								Bacteria;Proteobacteria;Alphaproteobacteria;Rickettsiales	2
								Bacteria;Proteobacteria;Gammaproteobacteria;Enterobacterales	6
								Bacteria;Proteobacteria;Gammaproteobacteria;Legionellales	16
								Eukaryota;Archaeplastida;Chloroplastida;Charophyta	6
Plant-based sour cream							0.17
	Streptococcus thermophilus (strain ATCC BAA-250 / LMG 18311)		STRT	1577	https://www.uniprot.org/proteomes/UP000001170	2023-11-08		Bacteria;(Bacteria);(Bacteria);(Bacteria)	219
	Lactobacillus delbrueckii subsp. bulgaricus (strain ATCC 11842 / DSM 20081 / BCRC 10696 / JCM 1002 / NBRC 13953 / NCIMB 11778 / NCTC 12712 / WDCM 00102 / Lb 14)		LBDB	1519	https://www.uniprot.org/proteomes/UP000001259	2023-11-08		Bacteria;Actinobacteriota;Actinobacteria;Actinomycetales	1
	Lactobacillus acidophilus (strain ATCC 700396 / NCK56 / N2 / NCFM)		LBA	1859	https://www.uniprot.org/proteomes/UP000006381	2023-11-08		Bacteria;Bdellovibrionota;Oligoflexia;0319-6G20	1
	Bifidobacterium animalis subsp. lactis (strain AD011)		BFL	1525	https://www.uniprot.org/proteomes/UP000002456	2023-11-08		Bacteria;Cyanobacteria;Cyanobacteriia;Chloroplast	715
	Lactiplantibacillus plantarum (strain ATCC BAA-793 / NCIMB 8826 / WCFS1) (Lactobacillus plantarum)		LBP	3087	https://www.uniprot.org/proteomes/UP000000432	2023-11-09		Bacteria;Desulfobacterota;(Desulfobacterota);(Desulfobacterota)	1
		Cocos nucifera	COCO	21466	https://www.uniprot.org/proteomes/UP000797356	2023-11-09		Bacteria;Desulfobacterota;Desulfobulbia;Desulfobulbales	7
		Zea mays (Maize)	COR	63255	https://www.uniprot.org/proteomes/UP000007305	2023-11-09		Bacteria;Firmicutes;(Firmicutes);(Firmicutes)	61
		Manihot esculenta (Cassava) (Jatropha manihot)	TAP	36163	https://www.uniprot.org/proteomes/UP000091857	2023-11-09		Bacteria;Firmicutes;Bacilli;(Bacilli)	113
								Bacteria;Firmicutes;Bacilli;Bacillales	42
								Bacteria;Firmicutes;Bacilli;Lactobacillales	17235
								Bacteria;Firmicutes;Clostridia;Peptostreptococcales-Tissierellales	1
								Bacteria;Firmicutes;Thermoanaerobacteria;Thermoanaerobacterales	1
								Bacteria;Proteobacteria;Alphaproteobacteria;Rhizobiales	6
								Bacteria;Proteobacteria;Alphaproteobacteria;Rickettsiales	3
								Bacteria;Proteobacteria;Gammaproteobacteria;B2M28	1
								Bacteria;Proteobacteria;Gammaproteobacteria;Legionellales	71
								Eukaryota;(Eukaryota);(Eukaryota);(Eukaryota)	14
								Eukaryota;Archaeplastida;Chloroplastida;(Chloroplastida)	1
								Eukaryota;Archaeplastida;Chloroplastida;Charophyta	187
Plain yeast bread							0.37
	Saccharomyces cerevisiae (strain ATCC 204508 / S288c)		SC	6068	https://www.uniprot.org/proteomes/UP000002311	2023-11-09		Bacteria;(Bacteria);(Bacteria);(Bacteria)	852
		Hordeum vulgare subsp. vulgare (Domesticated barley)	BRL	35907	https://www.uniprot.org/proteomes/UP000011116	2023-11-09		Bacteria;Cyanobacteria;Cyanobacteriia;Chloroplast	69467
		Triticum aestivum (Wheat)	WHT	130673	https://www.uniprot.org/proteomes/UP000019116	2023-11-09		Bacteria;Firmicutes;Bacilli;Erysipelotrichales	1
		Glycine max (Soybean) (Glycine hispida)	SOY	74863	https://www.uniprot.org/proteomes/UP000008827	2023-11-09		Bacteria;Firmicutes;Bacilli;Lactobacillales	7
								Bacteria;Firmicutes;Clostridia;(Clostridia)	1
								Bacteria;Firmicutes;Clostridia;Lachnospirales	4
								Bacteria;Firmicutes;Clostridia;Oscillospirales	4
								Bacteria;Firmicutes;Negativicutes;Acidaminococcales	1
								Bacteria;Proteobacteria;Alphaproteobacteria;Rickettsiales	29044
								Eukaryota;(Eukaryota);(Eukaryota);(Eukaryota)	263
								Eukaryota;Amorphea;(Amorphea);(Amorphea)	7
								Eukaryota;Amorphea;Amoebozoa;(Amoebozoa)	1
								Eukaryota;Amorphea;Amoebozoa;Discosea	2
								Eukaryota;Amorphea;Obazoa;Opisthokonta	1189
								Eukaryota;Archaeplastida;(Archaeplastida);(Archaeplastida)	1
								Eukaryota;Archaeplastida;Chloroplastida;(Chloroplastida)	2
								Eukaryota;Archaeplastida;Chloroplastida;Charophyta	9707
								Eukaryota;Archaeplastida;Chloroplastida;Chlorophyta	8
Conventional sour dough bread							0.53
	Amylolactobacillus amylophilus DSM 20533 = JCM 1125		AMY	1532	https://www.uniprot.org/proteomes/UP000051230	2024-03-11		Bacteria;(Bacteria);(Bacteria);(Bacteria)	184
	Fructilactobacillus sanfranciscensis (strain TMW 1.1304) (Lactobacillus sanfranciscensis)		SAN	1263	https://www.uniprot.org/proteomes/UP000001285	2024-03-11		Bacteria;Actinobacteriota;Actinobacteria;Micrococcales	3
	Companilactobacillus paralimentarius DSM 13238 = JCM 10415		PARA	2396	https://www.uniprot.org/proteomes/UP000051908	2024-03-11		Bacteria;Bacteroidota;Bacteroidia;Bacteroidales	2
	Kazachstania humilis (Sour dough yeast) (Candida humilis)	No complete reference proteome available, only proteins dowloaded	KHUM	15	https://www.uniprot.org/uniprotkb?query=kazachstania+humilis	2024-03-11		Bacteria;Cyanobacteria;Cyanobacteriia;Chloroplast	13558
								Bacteria;Firmicutes;Clostridia;Lachnospirales	2
	Kazachstania servazzii (Yeast) (Saccharomyces servazzii)		KSER		https://www.uniprot.org/uniprotkb?dir=ascend&query=%28+kazachstania+servazzii+%29&sort=organism_name	2024-03-11		Bacteria;Firmicutes;Clostridia;Oscillospirales	1
	Wickerhamomyces anomalus (strain ATCC 58044 / CBS 1984 / NCYC 433 / NRRL Y-366-8) (Yeast) (Hansenula anomala)		WANO	6406	https://www.uniprot.org/proteomes/UP000094112	2024-03-11		Bacteria;Firmicutes;Clostridia;Peptostreptococcales-Tissierellales	4
	Candida glabrata (Yeast) (Torulopsis glabrata)		CAGL	5145	https://www.uniprot.org/proteomes/UP000054886	2024-03-11		Bacteria;Proteobacteria;Alphaproteobacteria;Rickettsiales	6660
	Brevibacillus brevis (Bacillus brevis)		BB	5749	https://www.uniprot.org/proteomes/UP000036061	2023-11-09		Bacteria;Proteobacteria;Gammaproteobacteria;(Gammaproteobacteria)	1
	Lactiplantibacillus plantarum (strain ATCC BAA-793 / NCIMB 8826 / WCFS1) (Lactobacillus plantarum)		LBP	3087	https://www.uniprot.org/proteomes/UP000000432	2023-11-09		Bacteria;Proteobacteria;Gammaproteobacteria;Enterobacterales	18
	Saccharomyces cerevisiae (strain ATCC 204508 / S288c)		SC	6068	https://www.uniprot.org/proteomes/UP000002311	2023-11-09		Eukaryota;(Eukaryota);(Eukaryota);(Eukaryota)	215
		Triticum aestivum (Wheat)	WHT	130673	https://www.uniprot.org/proteomes/UP000019116	2023-11-09		Eukaryota;Amorphea;Obazoa;Opisthokonta	607
		Hordeum vulgare subsp. vulgare (Domesticated barley)	BRL	35907	https://www.uniprot.org/proteomes/UP000011116	2023-11-16		Eukaryota;Archaeplastida;(Archaeplastida);(Archaeplastida)	1
								Eukaryota;Archaeplastida;Chloroplastida;(Chloroplastida)	2
								Eukaryota;Archaeplastida;Chloroplastida;Charophyta	2669
								Eukaryota;Archaeplastida;Chloroplastida;Chlorophyta	1
Home-made sour dough starter							0.44
	Amylolactobacillus amylophilus DSM 20533 = JCM 1125		AMY	1532	https://www.uniprot.org/proteomes/UP000051230	2024-06-25		Bacteria;(Bacteria);(Bacteria);(Bacteria)	177
	Fructilactobacillus sanfranciscensis (strain TMW 1.1304) (Lactobacillus sanfranciscensis)		SAN	1263	https://www.uniprot.org/proteomes/UP000001285	2024-06-25		Bacteria;Bacteroidota;Bacteroidia;Bacteroidales	1
	Companilactobacillus paralimentarius DSM 13238 = JCM 10415		PARA	2396	https://www.uniprot.org/proteomes/UP000051908	2024-06-25		Bacteria;Cyanobacteria;Cyanobacteriia;Chloroplast	9412
	Wickerhamomyces anomalus (strain ATCC 58044 / CBS 1984 / NCYC 433 / NRRL Y-366-8) (Yeast) (Hansenula anomala)		WANO	6406	https://www.uniprot.org/proteomes/UP000094112	2024-06-25		Bacteria;Firmicutes;Bacilli;Bacillales	3
	Candida glabrata (Yeast) (Torulopsis glabrata)		CAGL	5145	https://www.uniprot.org/proteomes/UP000054886	2024-06-25		Bacteria;Firmicutes;Bacilli;Lactobacillales	759
	Brevibacillus brevis (Bacillus brevis)		BB	5749	https://www.uniprot.org/proteomes/UP000036061	2024-06-25		Bacteria;Firmicutes;Clostridia;Lachnospirales	1
	Lactiplantibacillus plantarum (strain ATCC BAA-793 / NCIMB 8826 / WCFS1) (Lactobacillus plantarum)		LPLA	3087	https://www.uniprot.org/proteomes/UP000000432	2024-06-25		Bacteria;Proteobacteria;(Proteobacteria);(Proteobacteria)	1
	Saccharomyces cerevisiae (strain ATCC 204508 / S288c)		SC	6068	https://www.uniprot.org/proteomes/UP000002311	2024-06-25		Bacteria;Proteobacteria;Alphaproteobacteria;Rickettsiales	5406
	Torulaspora delbrueckii (Yeast) (Candida colliculosa)		TDEL	4966	https://www.uniprot.org/proteomes/UP000005627	2024-06-25		Bacteria;Proteobacteria;Gammaproteobacteria;Enterobacterales	1
	(same as Saccharomyces delbrueckii : 978-0-12-373891-2)							Eukaryota;(Eukaryota);(Eukaryota);(Eukaryota)	410
	Kazachstania exigua (Yeast) (Saccharomyces exiguus)		KEX	5380	https://www.uniprot.org/proteomes/UP000750334	2024-06-25		Eukaryota;Amorphea;(Amorphea);(Amorphea)	1
	(teleomorph form of Torulopsis holmii: 10.1002/yea.3500							Eukaryota;Amorphea;Obazoa;Opisthokonta	1415
		Triticum aestivum (Wheat)	WHT	130673	https://www.uniprot.org/proteomes/UP000019116	2024-06-25		Eukaryota;Archaeplastida;(Archaeplastida);(Archaeplastida)	1
		Hordeum vulgare subsp. vulgare (Domesticated barley)	BRL	35907	https://www.uniprot.org/proteomes/UP000011116	2024-06-25		Eukaryota;Archaeplastida;Chloroplastida;(Chloroplastida)	3
								Eukaryota;Archaeplastida;Chloroplastida;Charophyta	2480
								Eukaryota;Archaeplastida;Chloroplastida;Chlorophyta	2
Home-made sour dough bread							0.52
	Amylolactobacillus amylophilus DSM 20533 = JCM 1125		AMY	1532	https://www.uniprot.org/proteomes/UP000051230	2024-06-25		Bacteria;(Bacteria);(Bacteria);(Bacteria)	367
	Fructilactobacillus sanfranciscensis (strain TMW 1.1304) (Lactobacillus sanfranciscensis)		SAN	1263	https://www.uniprot.org/proteomes/UP000001285	2024-06-25		Bacteria;Actinobacteriota;Actinobacteria;(Actinobacteria)	3
	Companilactobacillus paralimentarius DSM 13238 = JCM 10415		PARA	2396	https://www.uniprot.org/proteomes/UP000051908	2024-06-25		Bacteria;Actinobacteriota;Actinobacteria;Actinomycetales	1
	Wickerhamomyces anomalus (strain ATCC 58044 / CBS 1984 / NCYC 433 / NRRL Y-366-8) (Yeast) (Hansenula anomala)		WANO	6406	https://www.uniprot.org/proteomes/UP000094112	2024-06-25		Bacteria;Actinobacteriota;Actinobacteria;Micrococcales	133
	Candida glabrata (Yeast) (Torulopsis glabrata)		CAGL	5145	https://www.uniprot.org/proteomes/UP000054886	2024-06-25		Bacteria;Bacteroidota;Bacteroidia;Bacteroidales	3
	Brevibacillus brevis (Bacillus brevis)		BB	5749	https://www.uniprot.org/proteomes/UP000036061	2024-06-25		Bacteria;Cyanobacteria;Cyanobacteriia;Chloroplast	27304
	Lactiplantibacillus plantarum (strain ATCC BAA-793 / NCIMB 8826 / WCFS1) (Lactobacillus plantarum)		LPLA	3087	https://www.uniprot.org/proteomes/UP000000432	2024-06-25		Bacteria;Desulfobacterota;Desulfovibrionia;Desulfovibrionales	1
	Saccharomyces cerevisiae (strain ATCC 204508 / S288c)		SC	6068	https://www.uniprot.org/proteomes/UP000002311	2024-06-25		Bacteria;Firmicutes;Bacilli;(Bacilli)	2
	Torulaspora delbrueckii (Yeast) (Candida colliculosa)		TDEL	4966	https://www.uniprot.org/proteomes/UP000005627	2024-06-25		Bacteria;Firmicutes;Bacilli;Bacillales	2
	(same as Saccharomyces delbrueckii : 978-0-12-373891-2)							Bacteria;Firmicutes;Bacilli;Lactobacillales	49
	Kazachstania exigua (Yeast) (Saccharomyces exiguus)		KEX	5380	https://www.uniprot.org/proteomes/UP000750334	2024-06-25		Bacteria;Firmicutes;Bacilli;Staphylococcales	4
	(teleomorph form of Torulopsis holmii: 10.1002/yea.3500							Bacteria;Firmicutes;Clostridia;(Clostridia)	1
		Triticum aestivum (Wheat)	WHT	130673	https://www.uniprot.org/proteomes/UP000019116	2024-06-25		Bacteria;Firmicutes;Clostridia;Lachnospirales	2
		Hordeum vulgare subsp. vulgare (Domesticated barley)	BRL	35907	https://www.uniprot.org/proteomes/UP000011116	2024-06-25		Bacteria;Proteobacteria;(Proteobacteria);(Proteobacteria)	1
								Bacteria;Proteobacteria;Alphaproteobacteria;Rickettsiales	9557
								Bacteria;Proteobacteria;Gammaproteobacteria;(Gammaproteobacteria)	1
								Bacteria;Proteobacteria;Gammaproteobacteria;Pseudomonadales	36
								Eukaryota;(Eukaryota);(Eukaryota);(Eukaryota)	979
								Eukaryota;Amorphea;(Amorphea);(Amorphea)	3
								Eukaryota;Amorphea;Amoebozoa;Discosea	4
								Eukaryota;Amorphea;Obazoa;Opisthokonta	523
								Eukaryota;Archaeplastida;(Archaeplastida);(Archaeplastida)	1
								Eukaryota;Archaeplastida;Chloroplastida;(Chloroplastida)	22
								Eukaryota;Archaeplastida;Chloroplastida;Charophyta	6646
								Eukaryota;Archaeplastida;Chloroplastida;Chlorophyta	4
								Eukaryota;Archaeplastida;Rhodophyceae;Bangiales	1
								Eukaryota;SAR;(SAR);(SAR)	1
								Eukaryota;SAR;Rhizaria;Cercozoa	1
Miso							0.59	Bacteria;(Bacteria);(Bacteria);(Bacteria)	910
	Aspergillus oryzae (Yellow koji mold)		AO	11429	https://www.uniprot.org/proteomes/UP000190312	2023-09-11		Bacteria;Cyanobacteria;Cyanobacteriia;Chloroplast	10754
	Bacillus amyloliquefaciens EBL11		BA	3672	https://www.uniprot.org/proteomes/UP000020942	2023-10-11		Bacteria;Firmicutes;(Firmicutes);(Firmicutes)	1
	Streptococcus (Enterococcus) gallinarum		STRG	3502	https://www.uniprot.org/proteomes/UP000055269	2023-10-11		Bacteria;Firmicutes;Bacilli;(Bacilli)	2
	This proteome is part of the Enterococcus casseliflavus EC20 pan proteome							Bacteria;Firmicutes;Bacilli;Bacillales	23
	Lactiplantibacillus plantarum (strain ATCC BAA-793 / NCIMB 8826 / WCFS1) (Lactobacillus plantarum)		LBP	3087	https://www.uniprot.org/proteomes/UP000000432	2023-09-11		Bacteria;Firmicutes;Bacilli;Lactobacillales	19
	Tetragenococcus halophilus subsp. halophilus		TCH	2260	https://www.uniprot.org/proteomes/UP000236214	2023-09-11		Bacteria;Firmicutes;Clostridia;Lachnospirales	1
	Zygosaccharomyces rouxii (strain ATCC 2623 / CBS 732 / NBRC 1130 / NCYC 568 / NRRL Y-229) (Candida mogii)		ZR	4987	https://www.uniprot.org/proteomes/UP000008536	2023-09-11		Bacteria;Firmicutes;Clostridia;Oscillospirales	1
		Glycine max (Soybean) (Glycine hispida)	SOY	74863	https://www.uniprot.org/proteomes/UP000008827	2023-09-11		Bacteria;Proteobacteria;(Proteobacteria);(Proteobacteria)	1
		Oryza sativa subsp. indica (Rice)	IRICE	37382	https://www.uniprot.org/proteomes/UP000007015	2023-09-11		Bacteria;Proteobacteria;Alphaproteobacteria;Rhizobiales	1
		Oryza sativa subsp. japonica (Rice)	JRICE	48898	https://www.uniprot.org/proteomes/UP000059680	2023-09-11		Bacteria;Proteobacteria;Alphaproteobacteria;Rickettsiales	2490
								Eukaryota;(Eukaryota);(Eukaryota);(Eukaryota)	859
								Eukaryota;Amorphea;(Amorphea);(Amorphea)	19
								Eukaryota;Amorphea;Amoebozoa;Discosea	14
								Eukaryota;Amorphea;Obazoa;Opisthokonta	14312
								Eukaryota;Archaeplastida;(Archaeplastida);(Archaeplastida)	5
								Eukaryota;Archaeplastida;Chloroplastida;(Chloroplastida)	28
								Eukaryota;Archaeplastida;Chloroplastida;Charophyta	4584
								Eukaryota;Archaeplastida;Chloroplastida;Chlorophyta	12
								Eukaryota;Archaeplastida;Rhodophyceae;Bangiales	1
								Eukaryota;SAR;(SAR);(SAR)	19
								Eukaryota;SAR;Stramenopiles;Peronosporomycetes	142
Tempeh							0.57
	Rhizopus microsporus ATCC 52813		RO	10804	https://www.uniprot.org/proteomes/UP000242254	2023-10-11		Bacteria;(Bacteria);(Bacteria);(Bacteria)	375
	Brevibacillus brevis (Bacillus brevis)		BB	5749	https://www.uniprot.org/proteomes/UP000036061	2023-09-11		Bacteria;Bacteroidota;Bacteroidia;Flavobacteriales	90
	Bacillus pumilus (Bacillus mesentericus)		BP	3627	https://www.uniprot.org/proteomes/UP000230768	2023-11-20		Bacteria;Bacteroidota;Kryptonia;Kryptoniales	1
	Enterococcus faecium (Streptococcus faecium)		EF	3169	https://www.uniprot.org/proteomes/UP000224303	2023-09-11		Bacteria;Cyanobacteria;Cyanobacteriia;Chloroplast	3567
	Lactiplantibacillus plantarum (strain ATCC BAA-793 / NCIMB 8826 / WCFS1) (Lactobacillus plantarum)		LBP	3087	https://www.uniprot.org/proteomes/UP000000432	2023-09-11		Bacteria;Firmicutes;(Firmicutes);(Firmicutes)	7
		Glycine max (Soybean) (Glycine hispida)	SOY	74863	https://www.uniprot.org/proteomes/UP000008827	2023-09-11		Bacteria;Firmicutes;Bacilli;(Bacilli)	21
		Oryza sativa subsp. indica (Rice)	IRICE	37382	https://www.uniprot.org/proteomes/UP000007015	2023-09-11		Bacteria;Firmicutes;Bacilli;Bacillales	34
		Oryza sativa subsp. japonica (Rice)	JRICE	48898	https://www.uniprot.org/proteomes/UP000059680	2023-09-11		Bacteria;Firmicutes;Bacilli;Izemoplasmatales	1
								Bacteria;Firmicutes;Bacilli;Lactobacillales	1825
								Bacteria;Firmicutes;Bacilli;Staphylococcales	132
								Bacteria;Firmicutes;Clostridia;Lachnospirales	1
								Bacteria;Patescibacteria;(Patescibacteria);(Patescibacteria)	2
								Bacteria;Patescibacteria;Dojkabacteria;(Dojkabacteria)	17
								Bacteria;Patescibacteria;Dojkabacteria;uncultured bacterium	2
								Bacteria;Patescibacteria;Dojkabacteria;uncultured organism	3
								Bacteria;Patescibacteria;WWE3;uncultured bacterium	2
								Bacteria;Planctomycetota;Phycisphaerae;MSBL9	1
								Bacteria;Proteobacteria;(Proteobacteria);(Proteobacteria)	1
								Bacteria;Proteobacteria;Alphaproteobacteria;Rickettsiales	24
								Bacteria;Proteobacteria;Gammaproteobacteria;(Gammaproteobacteria)	104
								Bacteria;Proteobacteria;Gammaproteobacteria;Burkholderiales	65
								Bacteria;Proteobacteria;Gammaproteobacteria;Enterobacterales	1131
								Bacteria;Proteobacteria;Gammaproteobacteria;Legionellales	3
								Bacteria;Proteobacteria;Gammaproteobacteria;Piscirickettsiales	1
								Bacteria;Proteobacteria;Gammaproteobacteria;Pseudomonadales	2093
								Bacteria;Proteobacteria;Gammaproteobacteria;UBA10353 marine group	1
								Eukaryota;(Eukaryota);(Eukaryota);(Eukaryota)	47
								Eukaryota;Amorphea;Obazoa;Opisthokonta	263
								Eukaryota;Archaeplastida;(Archaeplastida);(Archaeplastida)	1
								Eukaryota;Archaeplastida;Chloroplastida;Charophyta	243
								Eukaryota;Archaeplastida;Chloroplastida;Chlorophyta	1
								Eukaryota;SAR;(SAR);(SAR)	2
								Eukaryota;SAR;Stramenopiles;Peronosporomycetes	3
Soy sauce							0.06
	Aspergillus oryzae (Yellow koji mold)		AO	11429	https://www.uniprot.org/proteomes/UP000190312	2024-06-26		NA	NA
	Aspergillus sojae		AS	12,540 AA	https://www.uniprot.org/uniprotkb?query=%22aspergillus+sojae%22+AND+%28taxonomy_id%3A41058%29	2024-06-26
	Zygosaccharomyces rouxii (strain ATCC 2623 / CBS 732 / NBRC 1130 / NCYC 568 / NRRL Y-229) (Candida mogii)		ZR	4987	https://www.uniprot.org/proteomes/UP000008536	2024-06-26
	Candida etchellsii-> Pichia etchelsii proteins from UniProt KB		PET	1,232 AA	https://www.uniprot.org/uniprotkb?query=%28+Candida+etchellsii+%29	2024-06-26
	Candida versatilis -> Wickerhamiella versatilis proteins from UniProt KB		WIV	4,175 AA	https://www.uniprot.org/uniprotkb?query=wickerhamiella+versatilis	2024-06-26
	Tetragenococcus halophilus subsp. halophilus		TRH	2260	https://www.uniprot.org/proteomes/UP000236214	2024-06-26
		Triticum aestivum (Wheat)	WHT	130673	https://www.uniprot.org/proteomes/UP000019116	2024-06-26
		Glycine max (Soybean) (Glycine hispida)	SOY	74861	https://www.uniprot.org/proteomes/UP000008827	2024-06-26
Fermented cabbage							0.15
	Weissella cibaria		WSC	2282	https://www.uniprot.org/proteomes/UP000032287	2024-03-07		Bacteria;(Bacteria);(Bacteria);(Bacteria)	230
	Leuconostoc mesenteroides		LCM	1889	https://www.uniprot.org/proteomes/UP000469952	2024-03-07		Bacteria;Bacteroidota;Bacteroidia;Bacteroidales	1
	Leuconostoc citreum (strain KM20)		LCCI	1812	https://www.uniprot.org/proteomes/UP000002166	2024-05-07		Bacteria;Cyanobacteria;Cyanobacteriia;Chloroplast	1097
	Leuconostoc carnosum (strain JB16)		LCCA	1690	https://www.uniprot.org/proteomes/UP000006299	2024-05-07		Bacteria;Firmicutes;Bacilli;Lactobacillales	1
	Levilactobacillus brevis (strain ATCC 367 / BCRC 12310 / CIP 105137 / JCM 1170 / LMG 11437 / NCIMB 947 / NCTC 947) (Lactobacillus brevis)		LBB	2201	https://www.uniprot.org/proteomes/UP000001652	2024-05-07		Bacteria;Firmicutes;Clostridia;Lachnospirales	2
	Lactiplantibacillus plantarum (strain ATCC BAA-793 / NCIMB 8826 / WCFS1) (Lactobacillus plantarum)		LPLA	3087	https://www.uniprot.org/proteomes/UP000000432	2024-05-07		Bacteria;Proteobacteria;Alphaproteobacteria;Rickettsiales	93
	Lactiplantibacillus pentosus (Lactobacillus pentosus)		LBPE	3340	https://www.uniprot.org/proteomes/UP000276249	2024-05-07		Eukaryota;(Eukaryota);(Eukaryota);(Eukaryota)	251
	Candida tropicalis (strain ATCC MYA-3404 / T1) (Yeast)		CTRO	6226	https://www.uniprot.org/proteomes/UP000002037	2024-05-07		Eukaryota;Amorphea;Amoebozoa;Discosea	20
		Brassica oleracea var. oleracea	CAB	58535	https://www.uniprot.org/proteomes/UP000032141	2024-05-07		Eukaryota;Amorphea;Obazoa;Opisthokonta	8
		(Cabbage)						Eukaryota;Archaeplastida;(Archaeplastida);(Archaeplastida)	1
								Eukaryota;Archaeplastida;Chloroplastida;(Chloroplastida)	22
								Eukaryota;Archaeplastida;Chloroplastida;Charophyta	6914
								Eukaryota;Archaeplastida;Chloroplastida;Chlorophyta	4
								Eukaryota;Cryptophyceae;Cryptomonadales;(Cryptomonadales)	1
Cacao							0.11
		Theobroma cacao (Cacao) (Cocoa)	CACO	40609	https://www.uniprot.org/proteomes/UP000026915	2024-07-18		NA	NA
	Yarrowia lipolytica (strain CLIB 122 / E 150) (Yeast) (Candida lipolytica)		YARL	6454	https://www.uniprot.org/proteomes/UP000001300	2024-07-18
	Hanseniaspora uvarum (Yeast) (Kloeckera apiculata)		HAUV	4059	https://www.uniprot.org/proteomes/UP000095358	2024-07-18
	Kluyveromyces marxianus (strain DMKU3-1042 / BCC 29191 / NBRC 104275) (Yeast) (Candida kefyr)		KM	4926	https://www.uniprot.org/proteomes/UP000065495	2024-09-07
	Pichia kudriavzevii (Yeast) (Issatchenkia orientalis)		PKU	5146	https://www.uniprot.org/proteomes/UP000249293	2024-07-18
	Saccharomyces cerevisiae (strain ATCC 204508 / S288c)		SC	6068	https://www.uniprot.org/proteomes/UP000002311	2024-06-25
	Lacticaseibacillus paracasei (strain ATCC 334 / BCRC 17002 / CCUG 31169 / CIP 107868 / KCTC 3260 / NRRL B-441) (Lactobacillus paracasei)		LCAS	2708	https://www.uniprot.org/proteomes/UP000001651	2024-09-07
	Levilactobacillus brevis (strain ATCC 367 / BCRC 12310 / CIP 105137 / JCM 1170 / LMG 11437 / NCIMB 947 / NCTC 947) (Lactobacillus brevis)		LBB	2201	https://www.uniprot.org/proteomes/UP000001652	2024-05-07
	Lactiplantibacillus plantarum (strain ATCC BAA-793 / NCIMB 8826 / WCFS1) (Lactobacillus plantarum)		LPLA	3087	https://www.uniprot.org/proteomes/UP000000432	2024-05-07
	Lactiplantibacillus pentosus (Lactobacillus pentosus)		LBPE	3340	https://www.uniprot.org/proteomes/UP000276249	2024-05-07
Cow milk							0.34	NA	NA
		Bos taurus (Bovine)	COW	37503	https://www.uniprot.org/proteomes/UP000009136	2024-06-25
	Streptococcus thermophilus (strain ATCC BAA-250 / LMG 18311)		STRT	1577	https://www.uniprot.org/proteomes/UP000001170	2024-06-25
	Bifidobacterium animalis subsp. lactis (strain AD011)		BFL	1525	https://www.uniprot.org/proteomes/UP000002456	2024-06-25
	Lactobacillus delbrueckii subsp. bulgaricus (strain ATCC 11842 / DSM 20081 / BCRC 10696 / JCM 1002 / NBRC 13953 / NCIMB 11778 / NCTC 12712 / WDCM 00102 / Lb 14)		LBDB	1519	https://www.uniprot.org/proteomes/UP000001259	2024-06-25
	Lactobacillus acidophilus (strain ATCC 700396 / NCK56 / N2 / NCFM)		LBA	1859	https://www.uniprot.org/proteomes/UP000006381	2024-06-25
	Lacticaseibacillus paracasei (strain ATCC 334 / BCRC 17002 / CCUG 31169 / CIP 107868 / KCTC 3260 / NRRL B-441) (Lactobacillus paracasei)		LBP	2708	https://www.uniprot.org/proteomes/UP000001651	2024-06-25
	Lactobacillus helveticus (strain DPC 4571)		LBH	1580	https://www.uniprot.org/proteomes/UP000000790	2024-06-25
	Lactococcus lactis subsp. lactis (strain IL1403) (Streptococcus lactis)		LCLL	2225	https://www.uniprot.org/proteomes/UP000002196	2024-06-25
	Lactococcus lactis subsp. cremoris (strain SK11)		LCLC	2442	https://www.uniprot.org/proteomes/UP000000240	2024-06-25
	Leuconostoc mesenteroides subsp. cremoris ATCC 19254		LMC	1846	https://www.uniprot.org/proteomes/UP000004283	2024-06-25
	Ruminococcus bovis		RCB	2158	https://www.uniprot.org/proteomes/UP000301475	2024-06-25
	Corynebacterium bovis		CBB	2067	https://www.uniprot.org/proteomes/UP000278422	2024-06-25
Tofu
		Glycine max (Soybean) (Glycine hispida)	SOY	74861	https://www.uniprot.org/proteomes/UP000008827	2024-07-18		Bacteria;(Bacteria);(Bacteria);(Bacteria)	856
	Lactobacillus delbrueckii subsp. bulgaricus (strain ATCC 11842 / DSM 20081 / BCRC 10696 / JCM 1002 / NBRC 13953 / NCIMB 11778 / NCTC 12712 / WDCM 00102 / Lb 14)		LBDB	1519	https://www.uniprot.org/proteomes/UP000001259	2024-06-25		Bacteria;Actinobacteriota;Actinobacteria;(Actinobacteria)	2
	Lactobacillus delbrueckii subsp. lactis DSM 20072		LBDL	1734	https://www.uniprot.org/proteomes/UP000215071	2024-07-18		Bacteria;Actinobacteriota;Actinobacteria;Corynebacteriales	1
	Lactobacillus ultunensis DSM 16047		LBUL	2210	https://www.uniprot.org/proteomes/UP000005583	2024-07-18		Bacteria;Actinobacteriota;Actinobacteria;Micrococcales	67
	Limosilactobacillus mucosae LM1		LIM	1970	https://www.uniprot.org/proteomes/UP000003645	2024-07-18		Bacteria;Bacteroidota;Bacteroidia;Bacteroidales	1
								Bacteria;Cyanobacteria;Cyanobacteriia;Chloroplast	26750
								Bacteria;Firmicutes;Bacilli;(Bacilli)	1
								Bacteria;Firmicutes;Bacilli;Lactobacillales	13
								Bacteria;Firmicutes;Clostridia;Lachnospirales	1
								Bacteria;Planctomycetota;Phycisphaerae;MSBL9	1
								Bacteria;Proteobacteria;(Proteobacteria);(Proteobacteria)	1
								Bacteria;Proteobacteria;Alphaproteobacteria;(Alphaproteobacteria)	1
								Bacteria;Proteobacteria;Alphaproteobacteria;Rhizobiales	1
								Bacteria;Proteobacteria;Alphaproteobacteria;Rickettsiales	56
								Bacteria;Proteobacteria;Gammaproteobacteria;Pseudomonadales	1
								Eukaryota;(Eukaryota);(Eukaryota);(Eukaryota)	179
								Eukaryota;Amorphea;Amoebozoa;Discosea	1
								Eukaryota;Amorphea;Amoebozoa;Incertae Sedis	1
								Eukaryota;Amorphea;Obazoa;Opisthokonta	25
								Eukaryota;Archaeplastida;Chloroplastida;(Chloroplastida)	2
								Eukaryota;Archaeplastida;Chloroplastida;Charophyta	1063
								Eukaryota;SAR;(SAR);(SAR)	3
								Eukaryota;SAR;Stramenopiles;Peronosporomycetes	67
Wheat flour		Triticum aestivum (Wheat)	WHT	130673	https://www.uniprot.org/proteomes/UP000019116	2023-09-11		Bacteria;(Bacteria);(Bacteria);(Bacteria)	404
		Hordeum vulgare subsp. vulgare (Domesticated barley)	BRL	35907	https://www.uniprot.org/proteomes/UP000011116	2023-11-16		Bacteria;Actinobacteriota;Actinobacteria;Micrococcales	1
								Bacteria;Cyanobacteria;Cyanobacteriia;Chloroplast	15171
								Bacteria;Firmicutes;Bacilli;Staphylococcales	1
								Bacteria;Firmicutes;Clostridia;Clostridiales	1
								Bacteria;Firmicutes;Clostridia;Lachnospirales	2
								Bacteria;Proteobacteria;Alphaproteobacteria;Rickettsiales	8283
								Bacteria;Proteobacteria;Gammaproteobacteria;(Gammaproteobacteria)	1
								Bacteria;Proteobacteria;Gammaproteobacteria;Burkholderiales	1
								Bacteria;Proteobacteria;Gammaproteobacteria;Enterobacterales	2
								Eukaryota;(Eukaryota);(Eukaryota);(Eukaryota)	607
								Eukaryota;Amorphea;Amoebozoa;Discosea	1
								Eukaryota;Amorphea;Obazoa;Opisthokonta	211
								Eukaryota;Archaeplastida;Chloroplastida;(Chloroplastida)	7
								Eukaryota;Archaeplastida;Chloroplastida;Charophyta	3847
								Eukaryota;Archaeplastida;Chloroplastida;Chlorophyta	3
