## Supplemental Table 3 for "Assessing the diversity and functional profile of the “microbial proteome” in fermented foods"

### Sheet: Sheet1
Supplemental Table 3: Table containing the normalized proteomic biomass of each microbial species in each of the fermented foods analyzed. Relative abundance is average across all 3 replicates
Food source	Microbial taxa	Relative Abundance
Dairy yogurt	Bifidobacterium animalis	0.00278681
Dairy yogurt	Lactobacillus acidophilus	0.695632
Dairy yogurt	Lacticaseibacillus paracasei	1.26525
Dairy yogurt	Lactobacillus delbrueckii ssp. Bulgaricus	1.23146
Dairy yogurt	Streptococcus thermophilus	96.8049
Dairy sour cream	Lactococcus lactis ssp. lactis	20.9823
Dairy sour cream	Lactococcus lactis ssp. cremoris	50.3822
Dairy sour cream	Lactococcus lactis ssp. diacetylactis	27.4374
Dairy sour cream	Leuconostoc mesenteroides ssp. cremoris	1.19799
Dairy cottage cheese	Lactococcus lactis ssp. cremoris	47.0957
Dairy cottage cheese	Lactococcus lactis ssp. lactis	52.6403
Dairy cottage cheese	Leuconostoc mesenteroides	0.264008
Kefir d1	Candida glabrata	0.0538021
Kefir d1	Lentilactobacillus buchneri subsp. silagei	0.0453065
Kefir d1	Kluyveromyces lactis	0.370206
Kefir d1	Kluyveromyces marxianus	19.8161
Kefir d1	Lactococcus lactis ssp. cremoris	21.7028
Kefir d1	Leuconostoc mesenteroides	2.09933
Kefir d1	Lactococcus cremoris subsp. cremoris	31.6415
Kefir d1	Lactobacillus johnsonii	0.587872
Kefir d1	Lactobacillus acidophilus	0.902382
Kefir d1	Levilactobacillus brevis	0.0505298
Kefir d1	Lactococcus lactis ssp. lactis	19.3769
Kefir d1	Lactobacillus delbrueckii ssp. bulgaricus	1.12494
Kefir d1	Lactobacillus helveticus	0.18495
Kefir d1	Saccharomyces cerevisiae	1.06843
Kefir d2	Lentilactobacillus buchneri subsp. silagei	0.0298662
Kefir d2	Kluyveromyces lactis	0.419421
Kefir d2	Kluyveromyces marxianus	19.465
Kefir d2	Lactococcus lactis ssp. cremoris	21.2508
Kefir d2	Leuconostoc mesenteroides	1.82147
Kefir d2	Lactococcus cremoris subsp. cremoris	32.0845
Kefir d2	Lactobacillus johnsonii	1.08341
Kefir d2	Lactobacillus acidophilus	1.05346
Kefir d2	Levilactobacillus brevis	0.0172913
Kefir d2	Lactococcus lactis ssp. lactis	20.5441
Kefir d2	Lactobacillus delbrueckii ssp. bulgaricus	0.192746
Kefir d2	Lactobacillus helveticus	0.543444
Kefir d2	Saccharomyces cerevisiae	1.09024
Brie cheese	Lactococcus lactis subsp. lactis	0.239224
Brie cheese	Lactococcus lactis subsp. cremoris	0.273306
Brie cheese	Leuconostoc mesenteroides subsp. cremoris	0.0635399
Brie cheese	Streptococcus thermophilus	8.28649
Brie cheese	Lactiplantibacillus plantarum	0.109576
Brie cheese	Lacticaseibacillus paracasei	0.0727103
Brie cheese	Lentilactobacillus parabuchneri	0.0934242
Brie cheese	Brevibacterium linens	0.000519221
Brie cheese	Penicillium camemberti	87.8148
Brie cheese	Geotrichum candidum	1.3007
Brie cheese	Debaryomyces hansenii	0.80846
Brie cheese	Kluyveromyces marxianus	0.435114
Brie cheese	Kluyveromyces lactis	0.502167
Plant yogurt	Lactobacillus acidophilus	0.275897
Plant yogurt	Lacticaseibacillus paracasei	13.0596
Plant yogurt	Lacticaseibacillus rhamnosus	78.6411
Plant yogurt	Lactobacillus delbrueckii ssp. bulgaricus	5.3307
Plant yogurt	Streptococcus thermophilus	2.69275
Plant sour cream	Lactobacillus acidophilus	12.6179
Plant sour cream	Lactobacillus delbrueckii subsp. bulgaricus	87.0285
Plant sour cream	Streptococcus thermophilus	0.353663
Plain yeast bread	Saccharomyces cerevisiae	100
Sour dough bread (home made)	Amylolactobacillus amylophilus	1.46157
Sour dough bread (home made)	Brevibacillus brevis	0.0425608
Sour dough bread (home made)	Lactiplantibacillus plantarum	9.65085
Sour dough bread (home made)	Companilactobacillus paralimentarius	1.78928
Sour dough bread (home made)	Fructilactobacillus sanfranciscensi	1.74521
Sour dough bread (home made)	Candida glabratas	11.5227
Sour dough bread (home made)	Kazachstania exigua	10.1738
Sour dough bread (home made)	Torulaspora delbrueckii	7.10882
Sour dough bread (home made)	Saccharomyces cerevisiae	51.917
Sour dough bread (home made)	Wickerhamomyces anomalus	4.5882
Sour dough starter (home made)	Amylolactobacillus amylophilus	0.306096
Sour dough starter (home made)	Brevibacillus brevis	0.0216917
Sour dough starter (home made)	Lactiplantibacillus plantarum	10.3403
Sour dough starter (home made)	Companilactobacillus paralimentarius	0.181502
Sour dough starter (home made)	Fructilactobacillus sanfranciscensi	0.127824
Sour dough starter (home made)	Candida glabratas	7.70495
Sour dough starter (home made)	Kazachstania exigua	2.96531
Sour dough starter (home made)	Torulaspora delbrueckii	69.3782
Sour dough starter (home made)	Saccharomyces cerevisiae	6.13248
Sour dough starter (home made)	Wickerhamomyces anomalus	2.84163
Miso	Aspergillus oryzae	87.8371
Miso	Zygosaccharomyces rouxii	12.1629
Tempeh	Brevibacillus brevis	0.0102589
Tempeh	Enterococcus faecium	0.0759828
Tempeh	Rhizopus oligosporus	99.9138
Soy sauce	Aspergillus oryzae	100
Fermented cabbage	Candida tropicalis	83.8159
Fermented cabbage	Levilactobacillus brevis	4.00958
Fermented cabbage	Lactiplantibacillus pentosus	6.04039
Fermented cabbage	Leuconostoc mesenteroides	0.0937179
Fermented cabbage	Lactiplantibacillus plantarum	6.04039
